# FGF signaling promotes precursor spreading for adult adipogenesis in *Drosophila*

**DOI:** 10.1101/2022.04.21.489019

**Authors:** Yuting Lei, Yuwei Huang, Ke Yang, Xueya Cao, Yuzhao Song, Enrique Martín-Blanco, José C. Pastor-Pareja

**Affiliations:** School of Life Sciences, Tsinghua University, Beijing, 100084, China; Instituto de Biología Molecular de Barcelona, Consejo Superior de Investigaciones Científicas, Parc Científic de Barcelona, Barcelona, 08028, Spain; Tsinghua-Peking Center for Life Sciences, Beijing, 100084, China

**Keywords:** adipocyte, fat body, adipose tissue, migration, FGFR, lipodystrophy, autophagy, starvation

## Abstract

Knowledge of adipogenetic mechanisms is essential to understand and treat conditions affecting organismal metabolism and adipose tissue health. In *Drosophila*, mature adipose tissue (fat body) exists in larvae and adults. In contrast to the well-known development of the larval fat body from the embryonic mesoderm, adult adipogenesis has remained mysterious. Furthermore, conclusive proof of its physiological significance is lacking. Here, we show that the adult fat body originates from a pool of undifferentiated mesodermal precursors that migrate from the thorax into the abdomen during metamorphosis. Through in vivo imaging, we found that these precursors spread from the ventral midline and cover the inner surface of the abdomen in a process strikingly reminiscent of embryonic mesoderm migration, requiring FGF signaling as well. FGF signaling guides migration dorsally and regulates adhesion to the substrate. After spreading is complete, precursor differentiation involves fat accumulation and cell fusion that produces mature binucleate and tetranucleate adipocytes. Finally, we show that flies where adult adipogenesis is impaired by knock down of FGF receptor Heartless or transcription factor Serpent display ectopic fat accumulation in oenocytes and decreased resistance to starvation. Our results reveal that adult adipogenesis occurs de novo during metamorphosis and demonstrate its crucial physiological role.
