## Supplementary material for "FGF signaling promotes precursor spreading for adult adipogenesis in *Drosophila*": Table S1

### Sheet: Sheet1
Table S1. Detailed genotypes
Figure 1	Adult fat body precursors migrate into the abdomen during metamorphosis
B, D	w / Y ; OK6-GAL4 / UAS-GFP (II)
C	w / Y ; OK6-GAL4 / + ; UAS-myr-RFP / +
E	w / Y ; OK6-GAL4 / UAS-GFP (II)
	w / Y ; Cg-GAL4 UAS-myr-RFP / + (II)
	w / Y ; ppl-GAL4 UAS-myr-RFP / + (II)
	w twi-GAL4 / Y ; UAS-GFP / + (II)
	w twi-GAL4 / Y ; act5C-y+-GAL4 UAS-Flp UAS-GFP / + (II)
	w twi-GAL4 / Y ; act5C-y+-GAL4 UAS-Flp UAS-GFP / + ; tub-GAL80ts / +
	w / Y ; UAS-GFP / + ; Mef2-GAL4 / +
	w / Y ; act5C-y+-GAL4 UAS-Flp UAS-GFP / + ; Mef2-GAL4 / +
	w / Y ; act5C-y+-GAL4 UAS-Flp UAS-GFP / + ; Mef2-GAL4 / tub-GAL80ts
F	w / Y ; act5C-y+-GAL4 UAS-Flp UAS-GFP / + ; Mef2-GAL4 / tub-GAL80ts
Figure 2	The GATA transcription factor Serpent is required for amplification of adult fat body precursors
A	w / Y ; OK6-GAL4 / UAS-GFP (II)
B	w / Y ; OK6-GAL4 / +
	w / Y ; OK6-GAL4 / UAS-srp.RNAiHMS01298 (II)
	w / Y ; OK6-GAL4 / + ; UAS-srp.RNAiHMS01083 / +
	w / Y ; OK6-GAL4 / UAS-srp.RNAiv35578 (II)
C, D	w / Y ; OK6-GAL4 / UAS-GFP (II)
	w / Y ; OK6-GAL4 UAS-GFP / UAS-srp.RNAiHMS01298 (II)
Figure 3	Adult fat body precursors spread from the ventral midline
A-E	w / Y ; OK6-GAL4 / UAS-GFP (II)
Figure 4	FGF signaling is required for adult adipogenesis
B	w / Y ; OK6-GAL4 / + (II)
C	w / Y ; OK6-GAL4 / UAS-htl.RNAiv6692 (II)
	w / Y ; OK6-GAL4 / UAS-htl.RNAiv27180 (II)
D	w / Y ; OK6-GAL4 / UAS-htl.DN.M ; UAS-htl.DN.M / +
E	w / Y ; OK6-GAL4 / + ; UAS-htl.lambda.M / +
F	w / Y ; UAS-GFP / + ; GMR93H07-GAL4 / +
G	y w / Y ; act5C-GAL4 / UAS-ths.RNAiv24536 (III)
	y w / Y ; UAS-ths.RNAiv102441 / + ; act5C-GAL4 / +
H	y w / Y ; UAS-pyr.RNAiHMJ30113 / + ; act5C-GAL4 / +
I	w / Y ; thsMI07139-TG4.1-GAL4 / UAS-GFP ; MKRS / +
Figure 5	FGF signaling confers directionality and substrate adherence during precursor spreading
A, G	w / Y ; OK6-GAL4 UAS-GFP / UAS-htl.DN.M ; UAS-htl.DN.M / +
B	w / Y ; OK6-GAL4 UAS-GFP / + ; UAS-htl.lambda.M / +
C	w / Y ; OK6-GAL4 UAS-GFP / UAS-htl.DN.M ; UAS-htl.DN.M / +
	w / Y ; OK6-GAL4 UAS-GFP / + ; UAS-htl.lambda.M / +
D-F	w / Y ; OK6-GAL4 / UAS-GFP (II)
	w / Y ; OK6-GAL4 UAS-GFP / UAS-htl.DN.M ; UAS-htl.DN.M / +
	w / Y ; OK6-GAL4 UAS-GFP / + ; UAS-htl.lambda.M / +
Figure 6	Adult fat body adipocytes are formed by fusion of precursors after spreading
A	w / Y ; OK6-GAL4 / UAS-GFP (II)
B	w / Y ; OK6-GAL4 (II)
C, E	w / Y; OK6-GAL4 / UAS-mCD8-GFP (II)
D	w / Y ; OK6-GAL4 / UAS-mCD8-RFP ; UAS-nls-GFP / +
F	w / Y ; OK6-GAL4 / UAS-GFP-αTub84B (II)
	w / Y ; Cg-GAL4 / UAS-GFP-αTub84B (II)
Figure 7	The adult fat body buffers fat levels and provides resistance to starvation
A	w / Y; OK6-GAL4 / +
	w / Y; OK6-GAL4 / + ; UAS-srp.RNAiTRiP.HMS01083 / +
	w / Y ; OK6-GAL4 / UAS-htl.RNAiv6692 (II)
B	w / Y
C	w / Y ; UAS-mCherry-Atg8a / + ; BM-40-SPARC-GAL4 / +
D	w / Y ; OK6-GAL4 / + ; elav-GAL80 / +
	w / Y ; OK6-GAL4 / UAS-htl.RNAiv6692 ; elav-GAL80 / +
	w / Y ; OK6-GAL4 / UAS-htl.RNAiv27180 ; elav-GAL80 / +
	w / Y ; OK6-GAL4 / UAS-srp.RNAiHMS01298 ; elav-GAL80 / +
	w / Y ; OK6-GAL4 / UAS-srp.RNAiv35578 ; elav-GAL80 / +
	w ; OK6-GAL4 / + ; elav-GAL80 / +
	w ; OK6-GAL4 / UAS-htl.RNAiv6692 ; elav-GAL80 / +
	w ; OK6-GAL4 / UAS-htl.RNAiv27180 ; elav-GAL80 / +
	w / y sc v sev ; OK6-GAL4 / UAS-srp.RNAiHMS01298 ; elav-GAL80 / +
	w ; OK6-GAL4 / UAS-srp.RNAiv35578 ; elav-GAL80 / +
Video S1	Migration of adult fat body precursors into the abdomen
	w / Y ; OK6-GAL4 / UAS-GFP (II)
Video S2	Spreading of adult fat body precursors
	w / Y ; OK6-GAL4 / UAS-GFP (II)
Video S3	Expression of htl-GAL4 in adult fat body precursors
	w / Y ; UAS-GFP / + ; GMR93H07-GAL4 / +
Video S4	Spreading of htlDN and htlCA adult fat body precursors
	w / Y ; OK6-GAL4 UAS-GFP / UAS-htl.DN.M ; UAS-htl.DN.M / +
	w / Y ; OK6-GAL4 UAS-GFP / + ; UAS-htl.lambda.M / +
Video S5	Detachment of htlDN adult fat body precursors
	w / Y ; OK6-GAL4 UAS-GFP / UAS-htl.DN.M ; UAS-htl.DN.M / +
Video S6	Fusion of adult fat body precursors
	w / Y ; OK6-GAL4 / UAS-mCD8-RFP ; UAS-nls-GFP / +
